# Q-STARZ: Quantitative Spatial and Temporal Assessment of Regulatory element activity in Zebrafish

**DOI:** 10.1101/2020.09.13.290460

**Authors:** Shipra Bhatia, Dirk Jan Kleinjan, Kirsty Uttley, Anita Mann, Nefeli Dellepiane, Wendy A. Bickmore

## Abstract

Noncoding regions of the genome harbouring cis-regulatory elements (CREs) or enhancers drive spatial and temporal gene expression. Mutations or single nucleotide polymorphisms (SNPs) in enhancers have been widely implicated in human diseases and disease-predispositions. However, our ability to assay the regulatory potential of genetic variants in enhancers is currently very limited, in part because of the need to assay these elements in an appropriate biological context. Here, we describe a method for simultaneous quantitative assessment of the spatial and temporal activity of wild-type (Wt) and disease-associated, mutant (Mut) human CRE alleles using live imaging in zebrafish embryonic development. We generated transgenic lines harbouring a dual-CRE dual-reporter cassette in a pre-defined neutral docking site in the zebrafish genome. Using this single transgenic cassette, the functional activity of each CRE allele is reported via expression of a specific fluorescent reporter, allowing the simultaneous visualisation of the activity of both alleles. This can reveal where and when in embryonic development the wild-type allele is active and how this activity is altered by the disease-associated mutation.
