## Supplementary table 1 for "Q-STARZ: Quantitative Spatial and Temporal Assessment of Regulatory element activity in Zebrafish"

### Sheet: Sheet1
Landing pad vector
Landing pad vector
Insert (tracking CRE)	Genomic location	Template for amplification	Primer 1	Primer 2	Entry vector
Shh-SBE2	mm10/chr5:28875757-28876594	Genomic DNA	5’-attB4-GCCGTGATAAACCTTCTCCA-3’	5’-attB1r-GCCATCACATGGTGTTTGTG-3’	pDONR-P4P1r
SOX9-CNEa	hg19/chr17:68698215-68699574	Genomic DNA	5’-attB4-CAGTGCCCTCAGTCAGGTCT-3’	5’-attB1r-TTACCCTTACCCTCCAGCTGT-3’	pDONR-P4P1r
Pax6-SIMO	mm10/chr2:105779239-105780038	Genomic DNA	5’-attB4-GGCGCGCCATGTACAGTCTGATGACT-3’	5’-attB1r-CTTGAGTATTTCAGCACT-3’	pDONR-P4P1r
Dual-CRE dual-reporter replacement vector
Insert	Genomic location		Primer 1	Primer 2	Entry vector
PAX6-SIMO	hg19/chr11:31685344-31686173	Genomic DNA	5’-attB4-GGCGCGCCTTTCTCAGGAAGAAATCAGGT 3’	5’-attB1r-CTATAGGATGCTGTAGTTGG 3’	pDONR-P4P1r
			5’-attB2-GGCGCGCCTTTCTCAGGAAGAAATCAGGT 3’	5’-attB3r-CTATAGGATGCTGTAGTTGG 3’	pDONR-P2rP3
PAX6-7CE3	hg19/chr11:31817398-31818219	Genomic DNA	5'attB4-AAATGACCCCCAAGGGATAC-3'	5'-attB1r-CCTCCCCTCCATCTCCTCTA-3'	pDONR-P4P1r
			5'attB2-AAATGACCCCCAAGGGATAC-3'	5'-attB3r-CCTCCCCTCCATCTCCTCTA-3'	pDONR-P2rP3
Shh-SBE2	mm10/chr5:28875757-28876594	Genomic DNA	5’-attB4-GCCGTGATAAACCTTCTCCA-3’	5’-attB1r-GCCATCACATGGTGTTTGTG-3’	pDONR-P4P1r
Shh-SBE4	mm10/chr5:28785234-28786312	Genomic DNA	5’-attB2-GCTCTGCTCATCCCCACTTT3’	5’-attB3r-TTGCTGAGTGACTGATGCCT3’	pDONR-P2rP3
SHH-SBE2(WT)	hg19/chr7:156061034-156062258	Plasmids generated in Bhatia et.al 2015 [5]	5’-attB4-GCCTAGCGTTTCCAACATGCAGCC 3’	5’-attB1r-TACGGCTCTAACAGTAAAGCACTC 3’	pDONR-P4P1r
SHH-SBE2(Mut)	hg19/chr7:156061034-156062258	Plasmids generated in Bhatia et.al 2015 [5]	5’-attB2-GCCTAGCGTTTCCAACATGCAGCC 3’	5’-attB3r-TACGGCTCTAACAGTAAAGCACTC 3’	pDONR-P2rP3
Neutral	mm10/chr2:105733498-105733990	Genomic DNA	5’-attB1-CCATGCTCCTCAGTAATCCT 3’	5’-attB2-GTCATGGACAGGTCATGGCC 3’	pDONR221
cHS4	galGal6/chr1:197299749-197300121	Genomic DNA	5’-attB1-TTTCCTGGAAGGTCCTGGAAG-3'	5’-attB2-CAGCTGCACATAGCAGGGGGTTG-3’	pDONR221
LM-PCR
Primer name	Sequence
NlaIII linker+	5’-GTAATACGACTCACTATAGGGCTCCGCTTAAGG GACCATG-3’
NlaIII linker-	5’-Phos-GTCCCTTAAGCGGAG-C3spacer-3’
DpnII linker +	5′GTAATACGACTCACTATAGGGCTCCGCTTAAGGGAC3′
DpnII linker -	5’-Phos-GATCGTCCCTTAAGCGGAG-C3spacer-3’
BfaI linker+	5’-GTAATACGAC TCACTATAGGGCTCCGCTTAAGGGAC-3’
BfaI linker-	5’-Phos-TAGTCCCTTAAGCGGAG-C3spacer-3’
Linker primer 1	5′GTAATACGACTCACTATAGGGC3′
Linker primer 2	5′AGGGCTCCGCTTAAGGGAC3′
Tol2 Left 1.1	5′TCAAGTAAAGTAAAAATCCCCAAAA3′
Tol2 Right 1.1	5′TTGAGTAAAATTTTCCCTAAGTAC3′
Tol2 Left 2.1	5′AAAATCCCCAAAAATAATACTTAAGTACAGTAA3′
Tol2 Right 2.1	5′TGTACTTTCACTTGAGTAAAATTTTTGAG3′
