## Supplementary table 2 for "Q-STARZ: Quantitative Spatial and Temporal Assessment of Regulatory element activity in Zebrafish"

### Sheet: Sheet1
	Number of F0 lines analysed	Site of reporter gene expression
Landing pad lines
Shh-SBE2-eGFP	3	Forebrain (3/3)
SOX9-CNEa-eGFP	2	Ethmoid plate(2/2)
		Neural tube (1/2)
		Heart (1/2)
Pax6-SIMO-eGFP	1	Forebrain (1/1)
		Hindbrain (1/1)
		Neural tube (1/1)
		Pectoral fin (1/1)
Dual-CRE dual-reporter transgenic line
PAX6-SIMOeGFP/-/PAX6-7CE3mCherry	3	Lens (eGFP:3/3, mCherry 3/3)
		Forebrain (eGFP:3/3, mCherry 3/3)
		Hindbrain (eGFP:3/3, mCherry 3/3)
		Heart (eGFP:1/3, mCherry 0/3)
		Pectoral fin (eGFP:1/3, mCherry 1/3)
PAX6-SIMOmCherry/-/PAX6-7CE3eGFP	3	Lens (eGFP:3/3, mCherry 3/3)
		Forebrain (eGFP:3/3, mCherry 3/3)
		Hindbrain (eGFP:3/3, mCherry 3/3)
		Retina (eGFP:0/3, mCherry 1/3)
PAX6-SIMOmCherry/1XcHS4/PAX6-7CE3eGFP	2	Lens (eGFP:2/2, mCherry 2/2)
		Forebrain (eGFP:0/2, mCherry 2/2)
		Hindbrain (eGFP:2/2, mCherry 2/2)
PAX6-SIMOmCherry/2XcHS4/PAX6-7CE3eGFP	3	Lens (eGFP:3/3, mCherry 3/3)
		Forebrain (eGFP:0/3, mCherry 3/3)
		Hindbrain (eGFP:3/3, mCherry 0/3)
PAX6-SIMOmCherry/3XcHS4/PAX6-7CE3eGFP	3	Lens (eGFP:0/3, mCherry 3/3)
		Forebrain (eGFP:0/3, mCherry 3/3)
		Hindbrain (eGFP:3/3, mCherry 0/3)
Shh-SBE2eGFP/3XcHS4/Shh-SBE4mCherry	3	Forebrain (eGFP:3/3, mCherry 3/3)
		Pectoral fin (eGFP:0/3, mCherry 1/3)
SHH-SBE2(WT)eGFP/3XcHS4/SHH-SBE2(Mut)mCherry	2	Rostral hypothalamus (eGFP:3/3, mCherry 3/3)
		Caudal hypothalamus (eGFP:3/3, mCherry 3/3)
