## Supplementary table 3 for "Q-STARZ: Quantitative Spatial and Temporal Assessment of Regulatory element activity in Zebrafish"

### Sheet: Sheet1
Dual-CRE dual-reporter transgenic line
			Mean G/C	avg G/C	stdev G/C	Mean C/G	avg C/G	stdev C/G			p-values: t-test
PAX6-SIMOeGFP/-/PAX6-7CE3mCherry	Lgfp/-/Hchr	L-72	0.971534	1.09858	0.178619	1.0293	0.931362	0.148805			G/C	C/G
			0.941743			1.06186				L-72hpf
			0.894743			1.11764				Lchr/-/Hgfp vs Lgfp/-/Hchr	0.38621	0.433502
			0.95035			1.05224				Lchr/-/Hgfp vs Lchr/1XI/Hgfp	0.0116325	0.00302591
			1.35014			0.740662				Lchr/-/Hgfp vs Lchr/2XI/Hgfp	0.000190414	1.0666e-06
			1.25475			0.796971				Lchr/-/Hgfp vs Lchr/3XI/Hgfp	7.49802e-05	4.30296e-06
			1.26443			0.790868				L-120hpf
			1.16097			0.861351				Lchr/-/Hgfp vs Lgfp/-/Hchr	0.0416431	0.0452472
		L-120	0.89	0.861225	0.038697	1.1236	1.16325	0.0538221		Lchr/-/Hgfp vs Lchr/1XI/Hgfp	0.043272	0.0283695
			0.854752			1.16993				Lchr/-/Hgfp vs Lchr/2XI/Hgfp	2.43427e-10	1.60032e-07
			0.827498			1.20846				Lchr/-/Hgfp vs Lchr/3XI/Hgfp	1.1401e-16	2.01785e-11
			0.851805			1.17398				H-72hpf
			0.882105			1.13365				Lchr/-/Hgfp vs Lgfp/-/Hchr	0.000539842	0.00654064
			0.910564			1.09822				Lchr/-/Hgfp vs Lchr/1XI/Hgfp	0.182978	0.175253
			0.882888			1.13265				Lchr/-/Hgfp vs Lchr/2XI/Hgfp	0.00768311	0.00641828
			0.790187			1.26552				Lchr/-/Hgfp vs Lchr/3XI/Hgfp	3.51706e-06	2.42085e-09
		H-72	0.927727	0.854692	0.0687556	1.0779	1.1757	0.0943483		H-120hpf
			0.898085			1.11348				Lchr/-/Hgfp vs Lgfp/-/Hchr	0.762863	0.904607
			0.786804			1.27096				Lchr/-/Hgfp vs Lchr/1XI/Hgfp	0.00102229	1.18722e-05
			0.806152			1.24046				Lchr/-/Hgfp vs Lchr/2XI/Hgfp	0.0301589	0.000645585
		H-120	0.805278	0.886027	0.117418	1.24181	1.1454	0.147717		Lchr/-/Hgfp vs Lchr/3XI/Hgfp	1.31223e-05	3.68605e-09
			0.778775			1.28407
			0.769609			1.29936
			1.02149			0.978966
			1.00182			0.998184
			1.00741			0.992642
			0.817809			1.22278
PAX6-SIMOmCherry/-/PAX6-7CE3eGFP	Lchr/-/Hgfp	L-72	0.984437	1.21151	0.207265	1.01581	0.845797	0.14942
			1.00522			0.994812
			1.28572			0.777771
			1.32901			0.752442
			1.45317			0.688149
		L-120	0.898569	0.912689	0.0494784	1.11288	1.09843	0.0595754
			0.891751			1.12139
			0.940445			1.06333
			0.983107			1.01718
			0.956854			1.04509
			0.876613			1.14075
			0.841486			1.18837
		H-72	1.04556	1.16717	0.0873375	0.956427	0.86068	0.0654453
			1.14265			0.875157
			1.27793			0.782513
			1.21822			0.820867
			1.1515			0.868436
		H-120	0.900643	0.868619	0.0479641	1.11032	1.15417	0.0660118
			0.909644			1.09933
			0.894231			1.11828
			0.841316			1.18861
			0.797259			1.2543
PAX6-SIMOmCherry/1XcHS4/PAX6-7CE3eGFP	Lchr/1XI/Hgfp	L-72	0.901714	0.82452	0.0568377	1.109	1.21701	0.0809838
			0.8329			1.20062
			0.781058			1.28032
			0.782407			1.27811
		L-120	1.44808	1.13013	0.224996	0.69057	0.916108	0.184238
			1.29295			0.773427
			1.25467			0.797023
			1.20507			0.829827
			0.883455			1.13192
			0.922391			1.08414
			0.90428			1.10585
		H-72	1.97106	1.59834	0.500505	0.507342	0.675028	0.210426
			2.08854			0.478804
			1.16698			0.856916
			1.1668			0.857048
		H-120	2.78307	2.02213	0.609285	0.359315	0.542857	0.18886
			2.67787			0.373431
			2.49087			0.401466
			2.03716			0.490879
			1.25028			0.799821
			1.81986			0.549493
			1.9488			0.513136
			1.16915			0.85532
PAX6-SIMOmCherry/2XcHS4/PAX6-7CE3eGFP	Lchr/2XI/Hgfp	L-72	0.446838	0.461006	0.0185853	2.23795	2.17181	0.0872053
			0.481614			2.07635
			0.44382			2.25317
			0.471752			2.11976
		L-120	0.275499	0.255591	0.0371486	3.62977	3.98263	0.604538
			0.273577			3.65527
			0.222659			4.49118
			0.210078			4.76014
			0.29614			3.37678
		H-72	1.82299	1.60122	0.230743	0.548549	0.633494	0.0936832
			1.61823			0.61796
			1.36245			0.733973
		H-120	2.05214	2.70807	0.570599	0.487295	0.382086	0.0913016
			2.98214			0.33533
			3.08993			0.323632
PAX6-SIMOmCherry/3XcHS4/PAX6-7CE3eGFP	Lchr/3XI/Hgfp	L-72	0.280541	0.327065	0.0484508	3.56454	3.28793	0.303692
			0.299734			3.3363
			0.3375			2.96296
			0.390485
		L-120	0.300357	0.260121	0.0287707	3.32938	3.88863	0.443112
			0.301232			3.3197
			0.251282			3.97959
			0.264744			3.77723
			0.273546			3.65569
			0.283			3.53357
			0.26114			3.82937
			0.249838			4.00259
			0.241454			4.14158
			0.222599			4.49238
			0.21214			4.71387
		H-72	4.23136	3.39283	0.569685	0.236331	0.302081	0.0505634
			3.39519			0.294534
			2.58506			0.386838
			3.03507			0.329482
			2.95172			0.338785
			3.20102			0.3124
			3.64989			0.273981
			4.09335			0.244299
		H-120	3.29418	3.13212	0.585878	0.303566	0.328198	0.0578053
			2.75007			0.363628
			2.50659			0.398949
			2.72061			0.367564
			4.07154			0.245607
			3.44976			0.289875
SHH-SBE2(WT)eGFP/3XcHS4/SHH-SBE2(Mut)mCherry	28hpf	RH	0.715388	0.721444	0.010304						p-values: t-test
			0.721744							RH28 vs RH72	6.40975e-06
			0.726865							CH28 vs CH72	0.00124258
			0.735
			0.708224
		CH	0.715388	0.721444	0.010304
			0.721744
			0.726865
			0.735
			0.708224
	48hpf	RH	3.1327	3.80915	0.508718
			3.33252
			3.67229
			4.08471
			4.32101
			4.31168
		CH	2.49858	2.47964	0.139781
			2.51487
			2.58104
			2.58089
			2.49712
			2.20532
	72hpf	RH	7.04299	7.60026	0.496263
			7.88184
			7.88273
			8.10455
			7.08921
		CH	3.42149	2.77348	0.564414
			3.22758
			2.76649
			2.38152
			2.07031
